# Fine-tuning m6A and METTL3 levels have profound impact on cellular proliferation and protein synthesis

**DOI:** 10.64898/2026.04.14.718245

**Authors:** Samir Watson, Johanna Luige, Sarah N’Da Konan, Peter Alling Dam, Alessandro Brambilla, Helene Overvad Pedersen, Ulf Andersson Vang Ørom

**Author notes:** Corresponding authors (SW), (UAVØ). Further information and requests for resources and reagents should be directed to and will be fulfilled by the Lead Contact (Ulf Andersson Vang Ørom –).

## Abstract

The RNA modification m6A is the most abundant internal RNA modification in eukaryotic mRNAs and long non-coding RNAs and has been implicated in diverse and important biological processes. Notably, m6A has been associated with both pro and anti-tumorigenic roles depending on cellular and biological context. In basal-like triple negative breast cancer (TNBC), heterozygous loss of the m6A methyltransferase METTL3 and increased levels of the m6A demethylase FTO are associated with poor prognosis and an increased risk of metastasis. Here, using CRISPR generated METTL3 heterozygous knockout TNBC cell lines (MDA-MB-468) and Nanopore direct RNA sequencing, we characterise transcriptome-wide changes in m6A modification patterns following partial loss of METTL3. We reveal that partial loss of global m6A is associated with preferential changes in the methylation status of transcripts involved in translational control, leading to an increase in translational output and proliferative capacity. In contrast, strong pharmacologic inhibition of METTL3 suppresses translation and proliferation. Our findings highlight how m6A levels differentially regulate gene expression in a dose dependent manner and provides a deeper molecular understanding of the RNA modification m6A and its role in fine-tuning translation and affecting both tumorigenesis and cancer progression.
