## Supplementary table 5 for "Fine-tuning m6A and METTL3 levels have profound impact on cellular proliferation and protein synthesis"

### Sheet: Sheet1
Gene	FW	RV
EIF5A-201	CCCACCCCACAGAGCAAGTT	CCCCTGCATCTCCTGTCTCG
EIF5A-205	GTTGAGGACCCGGCTCAGC	CCGGCCTTTGAGCACCACAA
EGFR	AACCGGACTGAAGGAGCTGC	TGCTCTCCACGTTGCACAGG
EGF	CCCCTGGATCCTATTACTGCACG	ACATTGCGTGGACAGGAAACA
ERK1	GAGACATTCTGCGGGCGTCC	GGATGTACTTGAGGCCCCGC
ERK2	GAGCACCAACCATCGAGCAA	TGCTGAGGTGTTGTGTCTTCAA
p70(S6K)	GTTCCAGGTGCGAAAGGTGC	CCGTGTGTGTGCTGTGTCCT
AKT1/2	CTTTCCAGACCCACGACCGC	CTCCCGGGACAGGTGGAAGA
AMPK alfa subunit gene: PRKAA1	ACCTCAAGCTTTTCAGGCATCCT	TGGAACAGACGCCGACTTTCT
PI3 Kinase p85 (gene PI3KR1)	CCAGCTGAGAAAGACGAGAGACC	TTCATTGCCCAACCACTCGT
eIF5	ACCACCACCACCACCAAATGA	TCGACGCCTTTGAGCTTCCT
eiF4E	CCTGCGGCTGATCTCCAAGT	TAGCCATCGTCCTCCCCGTT
4EBP1	CCCGGGGACTACAGCACGA	CCGGAATGGTGGGCAGATCC
mTOR	AGCATCGAGTTGGCCCTCAC	CACTTGGCAGCTCTCTCACCC
MAT2A	GAGCTGCTGTTGACTACCAGAA	TGGTGACTGTTGCTCCAAGG
METTL14	GTGAAAAGCCGGAGTTGGAAC	CTGTCGGCACTTTCAGCTCC
ALKBH5	GAACCAGTGCTTTCCCTGCC	CGCTCCTTGATGTCCTGAGG
FTO	TGGCTCCCTTATCTGACCCC	TACACTGCTGGCTTCTCGGA
WTAP	CTGTCGGCACTTTCAGCTCC	CTGCTGGACTTGCTTGAGGT
